# RECOMBINATION HOTSPOTS IN SOYBEAN [*GLYCINE MAX* (L.) MERR.]

**DOI:** 10.1101/2022.09.15.508170

**Authors:** Samantha McConaughy, Keenan Amundsen, Qijian Song, Vince Pantalone, David Hyten

## Abstract

Recombination allows for the exchange of genetic material between two parents which plant breeders exploit to make new and improved cultivars. This recombination is not distributed evenly across the chromosome. In crops, recombination mostly occurs in euchromatic regions of the genome and even then, recombination is focused into clusters of crossovers termed recombination hotspots. Understanding the distribution of these hotspots along with the sequence motifs associated with them may lead to methods that enable breeders to better exploit recombination in breeding. To map recombination hotspots and identify sequence motifs associated with hotspots in soybean [Glycine max (L.) Merr.], two bi-parental recombinant inbred lines (RILs) populations were genotyped with 50,000 SNP markers using the SoySNP50k Illumina Infinium assay. A total of 451 recombination hotspots were identified in the two populations. Despite being half-sib populations, only 18 hotspots were in common between the two populations. While pericentromeric regions did exhibit extreme suppression of recombination, twenty-seven percent of the detected hotspots were located in the pericentromic regions of the chromosomes. Two genomic motifs associated with hotspots are similar to human, dog, rice, wheat, drosophila, and arabidopsis. These motifs were a CCN repeat motif and a poly-A motif. Genomic regions spanning other hotspots were significantly enriched with the tourist family of mini-inverted-repeat transposable elements (MITEs) that resides in less than 0.34% of the soybean genome. The characterization of recombination hotspots in these two large soybean bi-parental populations demonstrates that hotspots do occur throughout the soybean genome and are enriched for specific motifs but their locations may not be conserved between different populations.
