## Supplemental Table 1 for "RECOMBINATION HOTSPOTS IN SOYBEAN [*GLYCINE MAX* (L.) MERR.]"

### Sheet: Sheet1
Chromosome	Hotspot SNP ID	Wm82.a2.v1 Coordinate	Heterochromatin or Euchromatin	Marey Map Recombination Rate (cM/Mbp)	Left SNP ID	Right SNP ID	Hotspot Size bp	Hotspot Size kb	Population	Common HS
1	BARC_1.01_Gm01_4071873_T_C	4093842	E	6.26	4075049	4105666	30617	31	WE
1	BARC_1.01_Gm01_36018610_G_A	37384525	H	1.17	37355026	37425900	70874	71	WE
1	BARC_1.01_Gm01_43620568_A_C	44486013	H	0.82	44405328	44673660	268332	268	WP
1	BARC_1.01_Gm01_49341786_G_T	50225358	E	9.29	50215932	50250951	35019	35	WP
1	BARC_1.01_Gm01_52187089_A_G	53074367	E	6.24	53067596	53076500	8904	9	WE
2	BARC_1.01_Gm02_4459732_C_T	4511490	E	7.34	4501370	4531565	30195	30	WP
2	BARC_1.01_Gm02_4560222_C_T	4611980	E	5.26	4601652	4617437	15785	16	WE
2	BARC_1.01_Gm02_5580706_T_C	5639054	E	7.21	5610361	5654145	43784	44	WE
2	BARC_1.01_Gm02_9024532_A_G	9112436	E	2.23	9098471	9111256	12785	13	WP
2	BARC_1.01_Gm02_9026300_T_C	9114204	E	2.28	9113125	9114710	1585	2	WP
2	BARC_1.01_Gm02_9059233_G_A	9147137	E	0.21	9127599	9160594	32995	33	WE
2	BARC_1.01_Gm02_9377283_T_C	9474014	E	5.47	9468460	9506362	37902	38	WE
2	BARC_1.01_Gm02_9591065_G_A	9689337	E	3.71	9665000	9690870	25870	26	WP
2	BARC_1.01_Gm02_9670302_A_G	9767655	E	5.09	9745904	9790346	44442	44	WE
2	BARC_1.01_Gm02_9825808_C_A	9924631	E	0.84	9907794	9934198	26404	26	WE
2	BARC_1.01_Gm02_9937609_C_T	10036480	E	9.1	10024055	10040015	15960	16	WE
2	BARC_1.01_Gm02_9941144_T_C	10040015	E	14.08	10036480	10044300	7820	8	WP
2	BARC_1.01_Gm02_12038194_C_T	12374957	E	4.21	12365201	12375900	10699	11	WE
2	BARC_1.01_Gm02_12080684_A_G	12417460	E	8.83	12380429	12403806	23377	23	WP
2	BARC_1.01_Gm02_12089653_A_G	12426429	E	8.72	12403806	12441562	37756	38	WP
2	BARC_1.01_Gm02_14117104_A_C	14314980	E	15.09	14312080	14330827	18747	19	WE
2	BARC_1.01_Gm02_33158961_G_T	30060528	H	0.26	29847706	30106769	259063	259	WE
2	BARC_1.01_Gm02_34381583_T_C	31282858	H	1.35	31168262	31370528	202266	202	WE
2	BARC_1.01_Gm02_35444520_C_T	32365652	H	0.89	32269933	32392798	122865	123	WE
2	BARC_1.01_Gm02_37046974_A_C	32488897	H	0.23	32438418	32590831	152413	152	WP
2	BARC_1.01_Gm02_35619230_C_A	33087808	H	0.03	33005106	33131300	126194	126	WP
2	BARC_1.01_Gm02_35956970_T_C	33425648	H	0.15	33331515	33461118	129603	130	WE
2	BARC_1.01_Gm02_37957128_C_T	34877666	H	0.39	34840575	34898716	58141	58	WP
2	BARC_1.01_Gm02_37978147_T_C	34898716	H	0.23	34877666	34922000	44334	44	WE
2	BARC_1.01_Gm02_38641355_A_C	35571882	H	0.36	35525972	35668700	142728	143	WE
2	BARC_1.01_Gm02_42642034_G_A	39569973	E	3.85	39568379	39578828	10449	10	WE
2	BARC_1.01_Gm02_42808597_A_G	39732033	E	19.68	39730938	39753505	22567	23	WE	Y
2	BARC_1.01_Gm02_42808597_A_G	39732033	E	11.45	39730938	39753505	22567	23	WP	Y
2	BARC_1.01_Gm02_42943046_C_T	39866825	E	2.31	39852696	39877133	24437	24	WE
2	BARC_1.01_Gm02_43043202_A_C	39966977	E	13.61	39961848	39993570	31722	32	WE
2	BARC_1.01_Gm02_43069774_T_C	39993570	E	4.85	39966977	40003226	36249	36	WP
2	BARC_1.01_Gm02_43153200_A_G	40077025	E	8.51	40070588	40091340	20752	21	WE
2	BARC_1.01_Gm02_43709657_A_C	40633633	E	6.27	40625499	40648716	23217	23	WE
2	BARC_1.01_Gm02_44052104_G_A	40975550	E	10.74	40974521	40981380	6859	7	WE
2	BARC_1.01_Gm02_44190678_C_T	41114125	E	5.33	41097686	41114800	17114	17	WP
2	BARC_1.01_Gm02_47064977_G_A	43976713	E	10.42	43963206	44003924	40718	41	WE
2	BARC_1.01_Gm02_49139101_T_G	46061446	E	8.9	46051586	46062000	10414	10	WE
2	BARC_1.01_Gm02_50315317_A_C	47235793	E	6.99	47225152	47241725	16573	17	WE
2	BARC_1.01_Gm02_50321249_C_T	47241725	E	8.51	47235793	47257062	21269	21	WP
2	BARC_1.01_Gm02_51610232_C_T	48531024	E	0.64	48496187	48531897	35710	36	WE
3	BARC_1.01_Gm03_308821_A_G	307872	E	11.8	305726	316113	10387	10	WE
3	BARC_1.01_Gm03_2086954_T_C	2096126	E	9.2	2092877	2125496	32619	33	WE
3	BARC_1.01_Gm03_4506327_C_T	4315512	E	8.26	4296322	4318288	21966	22	WE
3	BARC_1.01_Gm03_4551118_T_C	4360322	E	5.68	4354697	4400949	46252	46	WP
3	BARC_1.01_Gm03_4610670_C_T	4419871	E	11.96	4411955	4459439	47484	47	WE
3	BARC_1.01_Gm03_5044018_T_C	4946892	E	2.82	4923364	4954605	31241	31	WE
3	BARC_1.01_Gm03_5182338_C_A	5085215	E	5.72	5081945	5089526	7581	8	WE
3	BARC_1.01_Gm03_5297117_C_A	5199994	E	8.27	5190488	5213934	23446	23	WE
3	BARC_1.01_Gm03_7969824_G_A	7616225	H	1.65	7444179	7703604	259425	259	WE
3	BARC_1.01_Gm03_8084636_A_C	7731589	H	1.14	7703604	7848774	145170	145	WP
3	BARC_1.01_Gm03_10595196_G_A	10116695	H	0.21	10037479	10271500	234021	234	WE
3	BARC_1.01_Gm03_22189671_C_T	16814269	H	0.55	16738385	16898510	160125	160	WE
3	BARC_1.01_Gm03_36569286_A_G	34547382	E	7.54	34545549	34573350	27801	28	WP
3	BARC_1.01_Gm03_37366357_C_A	35339482	E	6.68	35330339	35349300	18961	19	WE
3	BARC_1.01_Gm03_37523791_A_G	35497198	E	11.46	35462187	35507990	45803	46	WE
3	BARC_1.01_Gm03_37694159_C_T	35667566	E	8.35	35633795	35669664	35869	36	WE
3	BARC_1.01_Gm03_37791278_A_G	35764936	E	9.5	35747077	35765700	18623	19	WP
3	BARC_1.01_Gm03_37965016_T_C	35938569	E	8.19	35936805	35956034	19229	19	WE
3	BARC_1.01_Gm03_39517293_T_C	37499390	E	12.67	37492115	37527828	35713	36	WE
3	BARC_1.01_Gm03_46192790_A_G	44192143	E	1.2	44177812	44198774	20962	21	WE
3	BARC_1.01_Gm03_46252557_C_T	44251912	E	2.5	44248652	44260819	12167	12	WE
3	BARC_1.01_Gm03_46378749_G_A	44378219	E	8.02	44360142	44402130	41988	42	WP
4	BARC_1.01_Gm04_1101160_A_G	1140187	E	4.99	1123929	1153180	29251	29	WP
4	BARC_1.01_Gm04_7040795_A_C	7116790	E	7.01	7081523	7121902	40379	40	WE	Y
4	BARC_1.01_Gm04_7040795_A_C	7116790	E	6.32	7081523	7121902	40379	40	WP	Y
4	BARC_1.01_Gm04_8453673_T_C	8525701	E	4.02	8485362	8529395	44033	44	WP
4	BARC_1.01_Gm04_8465188_G_A	8537216	E	5.56	8529395	8549682	20287	20	WE
4	BARC_1.01_Gm04_8574787_C_T	8652241	E	1.46	8640457	8668718	28261	28	WE
4	BARC_1.01_Gm04_8760004_T_G	8836969	E	4.23	8831268	8875940	44672	45	WP
4	BARC_1.01_Gm04_8813981_T_C	8890946	E	9.13	8888450	8903546	15096	15	WE
4	BARC_1.01_Gm04_8937855_A_G	9014045	E	2.83	8991949	9034158	42209	42	WP
4	BARC_1.01_Gm04_9059440_T_G	9135354	E	8.84	9107472	9137561	30089	30	WE
4	BARC_1.01_Gm04_9168082_A_C	9244048	E	13.48	9239829	9261862	22033	22	WE
4	BARC_1.01_Gm04_9287683_A_G	9363651	E	2.87	9362366	9375926	13560	14	WE
4	BARC_1.01_Gm04_11334099_A_G	12374038	H	0.57	12344189	12473858	129669	130	WP
4	BARC_1.01_Gm04_11655163_T_G	12704458	H	0.46	12546958	12749695	202737	203	WE
4	BARC_1.01_Gm04_13084358_A_G	14097627	H	0.07	14033880	14129600	95720	96	WP
4	BARC_1.01_Gm04_14813923_T_C	15841584	H	0.75	15781556	15902706	121150	121	WP
4	BARC_1.01_Gm04_14875045_A_G	15902706	H	1.13	15841584	15927900	86316	86	WE
4	BARC_1.01_Gm04_17801084_T_G	18951954	H	4.72	18924038	19049717	125679	126	WP
4	BARC_1.01_Gm04_17961903_T_C	19112839	H	0.39	19049717	19151390	101673	102	WE
4	BARC_1.01_Gm04_33233313_A_G	21250658	H	0.03	21223157	21391400	168243	168	WE
4	BARC_1.01_Gm04_31436577_C_A	23026281	H	0.04	22916345	23145300	228955	229	WP
4	BARC_1.01_Gm04_30652083_C_A	23840197	H	0.01	23752577	23949300	196723	197	WP
4	BARC_1.01_Gm04_45157990_C_A	48286997	E	2.77	48276938	48289003	12065	12	WE
4	BARC_1.01_Gm04_45303997_G_A	48433004	E	6.67	48402016	48440152	38136	38	WE
4	BARC_1.01_Gm04_46436970_C_T	49565011	E	13.98	49547819	49595354	47535	48	WP
4	BARC_1.01_Gm04_46473223_T_C	49601265	E	4.28	49595354	49616826	21472	21	WE
4	BARC_1.01_Gm04_46601718_T_G	49729759	E	7.97	49700235	49737166	36931	37	WE
4	BARC_1.01_Gm04_46740451_T_C	49868491	E	4.42	49851133	49892319	41186	41	WE
4	BARC_1.01_Gm04_48198636_G_A	51330095	E	5.41	51323572	51343833	20261	20	WE
5	BARC_1.01_Gm05_429856_A_G	2105040	E	14.57	2089420	2125540	36120	36	WE
5	BARC_1.01_Gm05_1106905_A_G	2782337	E	5.72	2760617	2790571	29954	30	WE
5	BARC_1.01_Gm05_1244528_T_C	2919960	E	7.73	2919756	2932212	12456	12	WE
5	BARC_1.01_Gm05_1343160_G_A	3059938	E	5.4	3053919	3071030	17111	17	WE
5	BARC_1.01_Gm05_1376538_C_T	3093316	E	7.78	3073111	3117592	44481	44	WP
5	BARC_1.01_Gm05_1403208_C_T	3119986	E	5.43	3118824	3138500	19676	20	WE
5	BARC_1.01_Gm05_1450569_G_A	3167369	E	5.44	3156224	3181579	25355	25	WP
5	BARC_1.01_Gm05_1509625_T_C	3226461	E	2.72	3225224	3231694	6470	6	WE
5	BARC_1.01_Gm05_1538533_C_T	3255369	E	7.97	3239442	3282377	42935	43	WP
5	BARC_1.01_Gm05_2077090_A_G	3800067	E	12.47	3799118	3805720	6602	7	WE
5	BARC_1.01_Gm05_3485480_T_C	5201779	E	10.26	5192354	5210569	18215	18	WE
5	BARC_1.01_Gm05_31284391_G_A	31550996	E	4.89	31545452	31565491	20039	20	WE
5	BARC_1.01_Gm05_31692690_T_C	31961902	E	14.01	31952690	31963188	10498	10	WP
5	BARC_1.01_Gm05_33715686_A_G	33984580	E	8.05	33964658	34006356	41698	42	WE
5	BARC_1.01_Gm05_33800870_G_A	34069665	E	9.12	34066380	34070006	3626	4	WE
5	BARC_1.01_Gm05_36745015_A_G	37035513	E	11.3	37006333	37037065	30732	31	WP
5	BARC_1.01_Gm05_41354810_A_G	38983049	E	3.04	38966298	38988200	21902	22	WE
5	BARC_1.01_Gm05_41142611_C_A	39196250	E	6.05	39187571	39203279	15708	16	WE
5	BARC_1.01_Gm05_40935970_T_G	39402903	E	7.73	39393484	39425882	32398	32	WP
5	BARC_1.01_Gm05_40865093_T_G	39473780	E	6.97	39473292	39495900	22608	23	WP
5	BARC_1.01_Gm05_40841686_C_T	39497187	E	4.6	39495869	39513542	17673	18	WE
5	BARC_1.01_Gm05_40729830_C_A	39609044	E	4.12	39571365	39619164	47799	48	WE
5	BARC_1.01_Gm05_40415472_A_C	39923402	E	6.05	39905033	39920848	15815	16	WP
5	BARC_1.01_Gm05_40414727_C_T	39924147	E	6.05	39920848	39925019	4171	4	WP
5	BARC_1.01_Gm05_40410012_A_C	39928862	E	5.06	39928655	39958975	30320	30	WE
5	BARC_1.01_Gm05_40302298_T_C	40037783	E	5.72	40003933	40040200	36267	36	WE
5	BARC_1.01_Gm05_40147071_T_C	40193010	E	2.63	40170977	40196305	25328	25	WE
5	BARC_1.01_Gm05_39354217_T_C	40994783	E	3.58	40986847	41001342	14495	14	WE
5	BARC_1.01_Gm05_39295823_A_G	41053177	E	6.6	41042323	41064509	22186	22	WE
5	BARC_1.01_Gm05_39205830_T_C	41143185	E	5.28	41141114	41148790	7676	8	WE
5	BARC_1.01_Gm05_39078814_A_G	41270007	E	11.25	41267120	41278004	10884	11	WE
5	BARC_1.01_Gm05_39070817_C_T	41278004	E	9.18	41270007	41300679	30672	31	WP
5	BARC_1.01_Gm05_38798807_C_T	41550014	E	4.01	41543632	41560165	16533	17	WE
5	BARC_1.01_Gm05_38738084_T_C	41610737	E	2.17	41598988	41611767	12779	13	WE
5	BARC_1.01_Gm05_38636402_G_A	41712419	E	8	41705075	41714219	9144	9	WE
6	BARC_1.01_Gm06_8780735_A_G	8786544	E	5.28	8757928	8797543	39615	40	WP
6	BARC_1.01_Gm06_13544755_A_G	13572042	E	4.83	13565988	13611526	45538	46	WE
6	BARC_1.01_Gm06_16643912_G_A	16689251	E	6.17	16680129	16704557	24428	24	WE
6	BARC_1.01_Gm06_17347722_G_A	17393005	E	4.29	17391840	17401316	9476	9	WE
6	BARC_1.01_Gm06_18766611_C_T	18970072	H	1.69	18927980	19120623	192643	193	WE
6	BARC_1.01_Gm06_20913952_G_A	21114046	H	1.14	21074452	21211133	136681	137	WE
6	BARC_1.01_Gm06_22204510_T_C	22412300	H	0.41	22212993	22449073	236080	236	WE	Y
6	BARC_1.01_Gm06_22204510_T_C	22412300	H	0.02	22212993	22449100	236107	236	WP	Y
6	BARC_1.01_Gm06_23372805_A_C	23333717	H	0.02	23289805	23423100	133295	133	WE
6	BARC_1.01_Gm06_27814309_A_C	28670572	H	0.06	28553320	28804685	251365	251	WP
6	BARC_1.01_Gm06_33479085_C_T	34404490	H	0.73	34354260	34455400	101140	101	WP
6	BARC_1.01_Gm06_46830858_C_A	47377924	E	4.45	47343215	47380588	37373	37	WE
6	BARC_1.01_Gm06_47314884_T_C	47846131	E	10.94	47831176	47859309	28133	28	WE
6	BARC_1.01_Gm06_48524322_T_G	48152938	E	3.16	48135953	48157501	21548	22	WE
6	BARC_1.01_Gm06_48112280_T_C	48739218	E	11.49	48726044	48731831	5787	6	WP
6	BARC_1.01_Gm06_48257863_A_G	48871996	E	13.65	48870408	48873200	2792	3	WP
6	BARC_1.01_Gm06_50232670_A_C	50907396	E	14.3	50892337	50936449	44112	44	WP
7	BARC_1.01_Gm07_3299241_G_T	3318087	E	7.35	3282936	3318830	35894	36	WP
7	BARC_1.01_Gm07_3318193_T_C	3337039	E	7.24	3339419	3366977	27558	28	WP
7	BARC_1.01_Gm07_10399192_A_C	10448842	E	4.7	10414563	10456500	41937	42	WE
7	BARC_1.01_Gm07_37152036_G_T	37057630	H	6.29	37013810	37142784	128974	129	WP
8	BARC_1.01_Gm08_1882181_A_G	1885489	H	6.49	1655524	1914100	258576	259	WP
8	BARC_1.01_Gm08_2372089_C_T	2375957	H	8.82	2345459	2402035	56576	57	WP
8	BARC_1.01_Gm08_14265356_A_G	14196088	H	5.76	14189486	14242348	52862	53	WP
8	BARC_1.01_Gm08_14781850_T_C	14712827	H	7.59	14644929	14741771	96842	97	WP
8	BARC_1.01_Gm08_19159035_C_T	19104990	H	4.28	19107890	19153852	45962	46	WP
8	BARC_1.01_Gm08_22306687_G_A	22262659	H	4.73	22078860	22270500	191640	192	WE
8	BARC_1.01_Gm08_26715749_G_A	26602340	H	0.01	26498052	26636400	138348	138	WE
9	BARC_1.01_Gm09_5016500_C_T	5065362	E	11.35	5040021	5081866	41845	42	WP
9	BARC_1.01_Gm09_5105490_T_G	5154355	E	7.51	5151486	5159304	7818	8	WP
9	BARC_1.01_Gm09_5941575_A_C	5989339	E	6.31	5985020	6025300	40280	40	WE
9	BARC_1.01_Gm09_6600983_A_G	6559079	H	1.35	6553398	6621390	67992	68	WE	Y
9	BARC_1.01_Gm09_6600983_A_G	6559079	H	2.67	6553398	6621390	67992	68	WP	Y
9	BARC_1.01_Gm09_8039871_T_G	8008371	H	1.09	7951864	8034176	82312	82	WE
9	BARC_1.01_Gm09_9623583_T_G	9576094	H	1.46	9542910	9642026	99116	99	WP
9	BARC_1.01_Gm09_9689500_T_C	9642026	H	0.86	9603923	9670835	66912	67	WE
9	BARC_1.01_Gm09_10343745_G_T	10304956	H	0.46	10266112	10331400	65288	65	WE
9	BARC_1.01_Gm09_11170631_G_A	11123116	H	0.77	10981551	11217500	235949	236	WE
9	BARC_1.01_Gm09_12158482_C_T	12119920	H	0.82	12054907	12166622	111715	112	WE
9	BARC_1.01_Gm09_12849003_A_C	12809350	H	0.44	12761397	12928500	167103	167	WE	Y
9	BARC_1.01_Gm09_12849003_A_C	12809350	H	0.33	12761397	12962732	201335	201	WP	Y
9	BARC_1.01_Gm09_14005907_T_C	14619553	H	0.03	14519823	14661190	141367	141	WE
9	BARC_1.01_Gm09_14824823_A_C	15385251	H	0.1	15245276	15433524	188248	188	WE
9	BARC_1.01_Gm09_17437315_G_A	17999157	H	0.26	17937523	18050100	112577	113	WE
9	BARC_1.01_Gm09_18410388_G_A	19020076	H	0.42	18957692	19208849	251157	251	WE
9	BARC_1.01_Gm09_20391885_C_T	21651983	H	1.75	21603540	21689893	86353	86	WE	Y
9	BARC_1.01_Gm09_20391885_C_T	21651983	H	0.83	21494387	21718026	223639	224	WP	Y
9	BARC_1.01_Gm09_32922675_G_A	35530317	H	1.13	35446094	35591012	144918	145	WE
9	BARC_1.01_Gm09_34191288_T_C	36752497	H	4.15	36560195	36788061	227866	228	WE
9	BARC_1.01_Gm09_37249978_A_G	39823876	E	6.67	39815242	39839232	23990	24	WP
9	BARC_1.01_Gm09_37359135_T_C	39932586	E	2.8	39933882	39945419	11537	12	WP
9	BARC_1.01_Gm09_37718022_C_A	40312644	E	7.36	40299039	40313900	14861	15	WE
9	BARC_1.01_Gm09_37808071_A_C	40402692	E	8.85	40384437	40412974	28537	29	WP
9	BARC_1.01_Gm09_38468861_C_T	41145205	E	11.61	41136191	41157632	21441	21	WE
9	BARC_1.01_Gm09_38670296_A_C	41346640	E	8.31	41339368	41354254	14886	15	WP
9	BARC_1.01_Gm09_39226279_G_A	41904174	E	16.07	41892857	41911297	18440	18	WP
9	BARC_1.01_Gm09_39340631_A_G	42017857	E	5.95	41999245	42020718	21473	21	WP
9	BARC_1.01_Gm09_39442411_T_C	42119691	E	5.91	42114564	42161115	46551	47	WP
9	BARC_1.01_Gm09_39530972_C_T	42208252	E	2.41	42198884	42218965	20081	20	WP
9	BARC_1.01_Gm09_39786458_C_T	42463515	E	17.95	42459249	42484411	25162	25	WP
9	BARC_1.01_Gm09_40716598_C_T	43411512	E	13.88	43389829	43415253	25424	25	WP
9	BARC_1.01_Gm09_43878981_A_C	47083825	E	10.89	47079696	47088796	9100	9	WP
10	BARC_1.01_Gm10_1557376_C_T	1561983	E	7.31	1575712	1586094	10382	10.382	WE	Y
10	BARC_1.01_Gm10_1557376_C_T	1561983	E	7.27	1542603	1567648	25045	25	WP	Y
10	BARC_1.01_Gm10_2909162_G_A	2917171	E	4.2	2886957	2924705	37748	38	WE
10	BARC_1.01_Gm10_4015918_A_G	4033344	E	8.39	4028835	4038007	9172	9.172	WE	Y
10	BARC_1.01_Gm10_4015918_A_G	4033344	E	8.26	4028835	4038007	9172	9	WP	Y
10	BARC_1.01_Gm10_4581517_T_C	4598145	E	6.03	4593035	4621640	28605	29	WE
10	BARC_1.01_Gm10_5408672_G_A	5440502	E	15.08	5439743	5445289	5546	5.546	WE	Y
10	BARC_1.01_Gm10_5408672_G_A	5440502	E	14.78	5439743	5445289	5546	6	WP	Y
10	BARC_1.01_Gm10_6527460_G_A	6555033	E	7.89	6551692	6555033	3341	3.341	WE	Y
10	BARC_1.01_Gm10_6527460_G_A	6555033	E	7.9	6551692	6600506	48814	49	WP	Y
10	BARC_1.01_Gm10_11834729_C_T	12026922	H	2.03	11879673	12076383	196710	196.71	WE	Y
10	BARC_1.01_Gm10_11834729_C_T	12026922	H	2.03	11933896	12076383	142487	142	WP	Y
10	BARC_1.01_Gm10_12463395_T_C	12640931	H	0.42	12482843	12723006	240163	240.163	WE	Y
10	BARC_1.01_Gm10_12463395_T_C	12640931	H	0.42	12482843	12723006	240163	240	WP	Y
10	BARC_1.01_Gm10_13121697_A_G	13313466	H	0.43	13268965	13342712	73747	74	WE
10	BARC_1.01_Gm10_21509542_T_C	21365504	H	0.39	21320010	21487994	167984	168	WP
10	BARC_1.01_Gm10_17539358_A_G	25400222	H	0.47	25291391	25491410	200019	200	WP
10	BARC_1.01_Gm10_28685678_G_A	29441616	H	0.34	29224901	29466273	241372	241	WP
10	BARC_1.01_Gm10_36434115_T_C	36961077	H	0.19	36841189	36974968	133779	134	WP
10	BARC_1.01_Gm10_36772662_T_C	37299494	E	9.06	37288018	37300259	12241	12.241	WE	Y
10	BARC_1.01_Gm10_36772662_T_C	37299494	E	7.39	37288018	37300259	12241	12	WP	Y
10	BARC_1.01_Gm10_36935677_C_T	37462508	E	4.06	37450677	37465559	14882	15	WP
10	BARC_1.01_Gm10_39777325_T_C	40334741	E	5.22	40291293	40335997	44704	44.704	WE	Y
10	BARC_1.01_Gm10_39777325_T_C	40334741	E	4.89	40329105	40335035	5930	6	WP	Y
10	BARC_1.01_Gm10_39941444_C_T	40500934	E	13.27	40497068	40511188	14120	14.12	WE	Y
10	BARC_1.01_Gm10_39941444_C_T	40500934	E	13.06	40497068	40511188	14120	14	WP	Y
10	BARC_1.01_Gm10_46119255_G_A	46688879	E	7.4	46671183	46693602	22419	22	WE
10	BARC_1.01_Gm10_46123978_T_C	46693602	E	7.16	46688879	46697769	8890	9	WP
10	BARC_1.01_Gm10_48367166_A_C	48962855	E	4.2	48938162	48966569	28407	28	WE
10	BARC_1.01_Gm10_48619255_C_T	49215250	E	7.04	49181823	49223186	41363	41.363	WE	Y
10	BARC_1.01_Gm10_48619255_C_T	49215250	E	6.93	49181823	49223186	41363	41	WP	Y
10	BARC_1.01_Gm10_48877074_G_T	49474277	E	2.36	49468760	49489600	20840	20.84	WE
10	BARC_1.01_Gm10_48880128_C_T	49477331	E	2.29	49474277	49489600	15323	15	WP
11	BARC_1.01_Gm11_7415318_G_A	7425329	E	6.84	7424679	7455506	30827	31	WE
11	BARC_1.01_Gm11_17652359_T_G	11549548	H	0.67	11542956	11557499	14543	15	WP
11	BARC_1.01_Gm11_17664625_A_G	11561814	H	0.66	11557739	11568471	10732	11	WE
11	BARC_1.01_Gm11_18116655_T_G	12017156	H	0.66	11983839	12054598	70759	71	WE
11	BARC_1.01_Gm11_18347791_G_A	12241365	H	2.36	12195436	12288185	92749	93	WE
11	BARC_1.01_Gm11_36532548_A_G	32066423	E	11.27	32026293	32067520	41227	41	WE
11	BARC_1.01_Gm11_36763435_T_C	32306535	E	1.15	32302107	32344413	42306	42	WP
11	BARC_1.01_Gm11_36807939_C_A	32351039	E	1.03	32354707	32370728	16021	16	WP
12	BARC_1.01_Gm12_313568_A_G	318538	E	2.39	307355	326723	19368	19	WE
12	BARC_1.01_Gm12_453780_C_T	458748	E	2.28	437644	462587	24943	25	WE
12	BARC_1.01_Gm12_481607_A_C	486575	E	3.97	404058	428434	24376	24	WP
12	BARC_1.01_Gm12_849243_A_G	854212	E	3.69	856720	858009	1289	1	WP
12	BARC_1.01_Gm12_1037733_G_T	1042696	E	2.1	1013090	1060532	47442	47	WE
12	BARC_1.01_Gm12_1135193_T_C	1140154	E	5.01	1132027	1179544	47517	48	WP
12	BARC_1.01_Gm12_1262809_C_T	1267712	E	4.3	1265868	1309858	43990	44	WE
12	BARC_1.01_Gm12_1416751_G_A	1421666	E	5.74	1413377	1455149	41772	42	WP
12	BARC_1.01_Gm12_3481876_A_G	3487367	E	8.04	3459087	3505796	46709	47	WE
12	BARC_1.01_Gm12_6182563_T_C	6211457	E	6.78	6209094	6224858	15764	16	WE
12	BARC_1.01_Gm12_7270512_G_A	7309177	E	6.39	7305881	7310250	4369	4	WE
12	BARC_1.01_Gm12_7932007_C_T	7970254	E	10.09	7959768	7980959	21191	21	WE
12	BARC_1.01_Gm12_7943845_G_A	7982092	E	6.93	7970254	8000312	30058	30	WP
12	BARC_1.01_Gm12_8434525_G_A	8468135	H	4.42	8452793	8468710	15917	16	WE
13	BARC_1.01_Gm02_27295513_G_A	10071637	H	1.36	10002454	10178216	175762	176	WE
13	BARC_1.01_Gm13_7315113_T_C	14537134	E	8.35	14532892	14541262	8370	8	WE
13	BARC_1.01_Gm13_6727955_G_A	15159673	E	7.49	15152241	15173753	21512	22	WE
13	BARC_1.01_Gm13_6674043_A_G	15212197	E	4.12	15210493	15225072	14579	15	WE
13	BARC_1.01_Gm13_6509852_C_T	15377081	E	11.24	15365235	15389121	23886	24	WE
13	BARC_1.01_Gm13_5917099_C_T	15903876	E	4.31	15896737	15917846	21109	21	WE
13	BARC_1.01_Gm13_5789153_A_G	16031844	E	2.77	16025018	16044213	19195	19	WE
13	BARC_1.01_Gm13_5036888_T_C	16795144	E	11.44	16757016	16797200	40184	40	WP
13	BARC_1.01_Gm13_4979358_G_A	16852674	E	6.09	16850039	16893624	43585	44	WE
13	BARC_1.01_Gm13_4562505_T_G	17307263	E	1.47	17309969	17340136	30167	30	WP
13	BARC_1.01_Gm13_4538812_G_A	17331085	E	4.33	17309969	17332230	22261	22	WE
13	BARC_1.01_Gm13_3709445_T_C	18159747	E	1.35	18108410	18156952	48542	49	WP
13	BARC_1.01_Gm13_3674092_T_C	18195098	E	1.83	18179590	18196400	16810	17	WE
13	BARC_1.01_Gm13_3316463_A_G	18552568	E	5.69	18528339	18556212	27873	28	WE
13	BARC_1.01_Gm13_1730526_T_C	20137678	E	4.73	20132734	20169935	37201	37	WP
13	BARC_1.01_Gm13_1638230_C_T	20229356	E	9.07	20226704	20239392	12688	13	WE
13	BARC_1.01_Gm13_697175_A_G	21167504	E	10.42	21149866	21176500	26634	27	WP
13	BARC_1.01_Gm13_274240_T_C	21586689	E	9.96	21576028	21621000	44972	45	WE
13	BARC_1.01_Gm13_66725_T_C	21794245	E	5.28	21792472	21804352	11880	12	WE
13	BARC_1.01_Gm13_34801784_A_G	36010479	E	-1.1	35987287	36017438	30151	30	WE
13	BARC_1.01_Gm13_34873879_T_C	36082574	E	-0.9	36080671	36097074	16403	16	WE
13	BARC_1.01_Gm13_36300062_G_A	37440998	E	5.96	37426649	37449226	22577	23	WE
13	BARC_1.01_Gm13_36445455_T_C	37586444	E	4.79	37580369	37620420	40051	40	WP
13	BARC_1.01_Gm13_36479510_G_A	37620420	E	4.08	37615248	37653753	38505	39	WE
13	BARC_1.01_Gm13_36606676_C_T	37747433	E	3.39	37736159	37748250	12091	12	WE
13	BARC_1.01_Gm13_38409513_C_A	39586865	E	4.98	39584641	39590255	5614	6	WE
14	BARC_1.01_Gm14_1160635_G_A	1162800	E	4.73	1135184	1164935	29751	30	WE
14	BARC_1.01_Gm14_1528136_G_A	1529762	E	4.63	1515373	1539176	23803	24	WE
14	BARC_1.01_Gm14_1621025_A_G	1622154	E	3.65	1615206	1643301	28095	28	WE
14	BARC_1.01_Gm14_1920263_G_A	1915601	E	3.82	1912650	1930707	18057	18	WE
14	BARC_1.01_Gm14_2562882_T_C	2563187	E	7.9	2525998	2565305	39307	39.307	WP
14	BARC_1.01_Gm14_3295707_T_C	3306761	E	3.94	3305806	3322166	16360	16.36	WP
14	BARC_1.01_Gm14_3933214_G_T	3946031	E	5.04	3945360	3977809	32449	32.449	WP
14	BARC_1.01_Gm14_4184275_A_G	4198004	E	5.39	4185471	4198561	13090	13.09	WP
14	BARC_1.01_Gm14_4680075_A_G	4764314	E	2.01	4741867	4785275	43408	43	WE
14	BARC_1.01_Gm14_4881733_T_C	4965835	E	9.44	4960263	4974018	13755	13.755	WP
14	BARC_1.01_Gm14_5362124_T_C	5472808	E	12.32	5463172	5500218	37046	37.046	WP
14	BARC_1.01_Gm14_7204827_T_C	7312200	E	20.82	7302532	7315300	12768	13	WE
14	BARC_1.01_Gm14_10380109_T_C	10172862	H	2.44	10103500	10180269	76769	76.769	WP
14	BARC_1.01_Gm14_11704363_C_T	11497691	H	0.17	11314745	11535275	220530	220.53	WP
14	BARC_1.01_Gm14_12915735_T_C	12719538	H	1.78	12687755	12918259	230504	230.504	WP
14	BARC_1.01_Gm14_13655651_T_C	13457237	H	1.54	13421065	13487225	66160	66.16	WP
14	BARC_1.01_Gm14_29499620_A_G	33671032	H	0.72	33629486	33792495	163009	163.009	WP
14	BARC_1.01_Gm14_44469493_A_G	43737419	H	5.09	43674922	43746289	71367	71.367	WP
14	BARC_1.01_Gm14_46008572_T_C	45287060	E	7.81	45239363	45287599	48236	48.236	WP
14	BARC_1.01_Gm14_46247903_A_G	45526449	E	8.1	45511929	45527096	15167	15.167	WP
14	BARC_1.01_Gm14_48669070_A_G	47988004	E	12.43	47982772	48016393	33621	33.621	WP
15	BARC_1.01_Gm15_7058410_G_A	7072266	E	3.79	7058080	7082846	24766	25	WE
15	BARC_1.01_Gm15_7678467_A_G	7702510	E	7.86	7687443	7733149	45706	46	WP
15	BARC_1.01_Gm15_9725429_A_C	9879147	E	6.02	9840775	9887588	46813	47	WP
15	BARC_1.01_Gm15_9733870_T_C	9887588	E	6.12	9879147	9917072	37925	38	WE
15	BARC_1.01_Gm15_9865840_A_C	10019558	E	8.65	10015757	10021612	5855	6	WP
15	BARC_1.01_Gm15_12177792_A_G	12198372	E	4.56	12161036	12201585	40549	41	WP
15	BARC_1.01_Gm15_12906302_T_C	12925527	E	10.97	12917171	12950270	33099	33	WP
15	BARC_1.01_Gm15_12922296_A_G	12941527	E	7.27	12925527	12947025	21498	21	WE
15	BARC_1.01_Gm15_13233600_C_T	13250987	E	11.14	13245117	13285194	40077	40	WP
15	BARC_1.01_Gm15_13387776_G_A	13405162	E	4.96	13362039	13406883	44844	45	WP
15	BARC_1.01_Gm15_13406736_G_T	13420334	E	3.54	13408129	13423325	15196	15	WE
15	BARC_1.01_Gm15_13700198_A_G	13715836	E	1.31	13684555	13720214	35659	36	WE
15	BARC_1.01_Gm15_14031344_T_C	14046975	E	5.59	14032191	14061900	29709	30	WE
15	BARC_1.01_Gm15_14046246_T_G	14061877	E	6.66	14032191	14073858	41667	42	WP
15	BARC_1.01_Gm15_14192946_T_G	14208872	E	5.87	14203440	14217678	14238	14	WP
15	BARC_1.01_Gm15_14326320_C_T	14342258	E	3.38	14340137	14345700	5563	6	WE
15	BARC_1.01_Gm15_14466041_A_G	14482136	E	2.82	14467427	14497630	30203	30	WE
15	BARC_1.01_Gm15_14521256_T_C	14537351	E	2.52	14531987	14563325	31338	31	WP
15	BARC_1.01_Gm15_14529484_T_C	14545579	E	2.59	14467427	14482136	14709	15	WP
15	BARC_1.01_Gm15_14862214_T_G	14887605	E	3.74	14840990	14888935	47945	48	WE
15	BARC_1.01_Gm15_15032455_A_G	15057270	E	5.45	15054897	15068496	13599	14	WP
15	BARC_1.01_Gm15_15355699_G_A	15381274	E	1.97	15367795	15384500	16705	17	WP
15	BARC_1.01_Gm15_15358887_C_T	15384462	E	2.85	15381274	15393800	12526	13	WE
15	BARC_1.01_Gm15_15469316_C_A	15494911	E	2.26	15458040	15487545	29505	30	WP
15	BARC_1.01_Gm15_15511644_A_G	15537239	E	3.02	15531186	15555689	24503	25	WP
15	BARC_1.01_Gm15_15767370_G_A	15792866	E	17.03	15771590	15807135	35545	36	WE
15	BARC_1.01_Gm15_16794844_A_G	16759428	E	1.03	16756691	16773616	16925	17	WP
15	BARC_1.01_Gm15_29904563_A_G	32398234	H	0.45	32372274	32450913	78639	79	WE
15	BARC_1.01_Gm15_33913036_G_A	36475819	H	0.03	36395174	36546600	151426	151	WP
15	BARC_1.01_Gm02_22640932_G_A	38657434	H	0.1	38575222	38838846	263624	264	WE
15	BARC_1.01_Gm15_46575206_T_C	47352598	E	9.4	47329128	47365659	36531	37	WP
15	BARC_1.01_Gm15_46586851_A_G	47365659	E	3.81	47352598	47370160	17562	18	WE
15	BARC_1.01_Gm15_46736873_C_T	47516926	E	2.92	47509927	47531299	21372	21	WP
15	BARC_1.01_Gm15_49289044_T_C	50082339	E	6.84	50076640	50103701	27061	27	WE
16	BARC_1.01_Gm16_1546604_C_A	1563455	E	9.75	1523658	1564821	41163	41	WP
16	BARC_1.01_Gm16_1556362_C_T	1573213	E	6.89	1569350	1576260	6910	7	WE
16	BARC_1.01_Gm16_1575850_T_G	1592701	E	7.59	1611595	1618650	7055	7	WP
16	BARC_1.01_Gm16_1724337_A_C	1741187	E	3.23	1726943	1762831	35888	36	WP
16	BARC_1.01_Gm16_1782150_C_T	1799000	E	2.94	1772720	1801000	28280	28	WE
16	BARC_1.01_Gm16_2504489_C_T	2528813	E	8.12	2511382	2530833	19451	19	WP
16	BARC_1.01_Gm16_2521327_A_G	2545650	E	8.3	2539863	2548399	8536	9	WP
16	BARC_1.01_Gm16_2522576_C_T	2546899	E	10.97	2545650	2548400	2750	3	WE
16	BARC_1.01_Gm16_4846461_G_A	4874702	E	18.18	4873780	4875690	1910	2	WE
16	BARC_1.01_Gm16_5544832_T_G	5571386	E	3.52	5561604	5581711	20107	20	WP
16	BARC_1.01_Gm16_6274849_C_T	6326743	E	2.79	6314120	6346200	32080	32	WE
16	BARC_1.01_Gm16_6504397_A_G	6651276	E	4.28	6632369	6657420	25051	25	WE
16	BARC_1.01_Gm16_28824975_A_G	29193032	E	2.44	29189512	29194499	4987	5	WP
16	BARC_1.01_Gm16_28900493_T_C	29268341	E	2.92	29256979	29269501	12522	13	WE
16	BARC_1.01_Gm16_29118839_C_T	29485904	E	3.22	29454880	29491946	37066	37	WE
16	BARC_1.01_Gm16_29304708_A_C	29656523	E	0.74	29636569	29658865	22296	22	WE
16	BARC_1.01_Gm16_29973174_T_C	30341149	E	2.2	30338142	30353896	15754	16	WE
16	BARC_1.01_Gm16_34660818_T_C	35161228	E	0.3	35145590	35168738	23148	23	WE
16	BARC_1.01_Gm16_34710135_A_G	35210116	E	0.04	35189580	35210900	21320	21	WP
17	BARC_1.01_Gm17_13008583_T_G	12746407	E	3.32	12736705	12748589	11884	12	WP
17	BARC_1.01_Gm17_13174256_C_T	12911967	E	10.6	12892469	12924438	31969	32	WP
17	BARC_1.01_Gm17_13264146_A_G	13001858	E	1.63	12998951	13002255	3304	3	WP
17	BARC_1.01_Gm17_13705697_G_A	13443394	E	6.41	13411475	13452352	40877	41	WE
17	BARC_1.01_Gm17_18458218_T_C	18087588	H	1.16	18015540	18114200	98660	99	WE
17	BARC_1.01_Gm17_27575141_G_T	27168909	H	0.19	27131828	27299300	167472	167	WE
17	BARC_1.01_Gm17_31760828_G_T	31461467	H	0.38	31347297	31505264	157967	158	WE
17	BARC_1.01_Gm17_32573973_C_T	32244471	H	0.94	32217942	32295875	77933	78	WP
17	BARC_1.01_Gm17_33855230_A_G	33515060	H	1.85	33331824	33549403	217579	218	WE
17	BARC_1.01_Gm17_36473895_A_G	36184699	E	1.67	36180745	36202091	21346	21	WP
17	BARC_1.01_Gm17_36580030_A_G	36287554	E	1.38	36253917	36295800	41883	42	WP
17	BARC_1.01_Gm17_36782611_A_G	36492272	E	3.79	36481755	36519722	37967	38	WP
17	BARC_1.01_Gm17_36810061_G_A	36519722	E	2.06	36492272	36524921	32649	33	WE
17	BARC_1.01_Gm17_36899761_A_G	36609278	E	0.18	36607669	36615265	7596	8	WP
17	BARC_1.01_Gm17_37081789_A_G	36791343	E	0.6	36757943	36805689	47746	48	WP
17	BARC_1.01_Gm17_37328048_T_C	37039145	E	7.05	37035837	37046845	11008	11	WP
17	BARC_1.01_Gm17_38118499_T_C	37826455	E	11.12	37821894	37838271	16377	16	WP
17	BARC_1.01_Gm17_38416058_C_A	38123906	E	4.25	38089014	38134746	45732	46	WP
18	BARC_1.01_Gm18_2367449_G_A	2377006	E	11.68	2366836	2403310	36474	36	WE
18	BARC_1.01_Gm18_6849006_C_A	6873503	E	13.23	6862403	6880688	18285	18	WE
18	BARC_1.01_Gm18_9861205_G_A	9893674	E	3.13	9871027	9898240	27213	27	WE
18	BARC_1.01_Gm18_9865774_T_C	9898243	E	2.76	9893674	9922540	28866	29	WP
18	BARC_1.01_Gm18_10775678_A_C	10810385	E	1.19	10803658	10817900	14242	14	WE
18	BARC_1.01_Gm18_11305872_A_C	11331873	E	0.56	11320837	11334400	13563	14	WP
18	BARC_1.01_Gm18_11610938_T_C	11636858	E	1	11622027	11640500	18473	18	WE
18	BARC_1.01_Gm18_11649158_T_C	11675075	E	2.21	11649916	11690639	40723	41	WP
18	BARC_1.01_Gm18_11947921_C_T	11973840	E	4.97	11966880	11988139	21259	21	WE
18	BARC_1.01_Gm18_11962218_G_T	11988139	E	1.95	11966880	11990800	23920	24	WP
18	BARC_1.01_Gm18_12237032_A_C	12262290	E	0.26	12234747	12273403	38656	39	WE
18	BARC_1.01_Gm18_13008747_C_T	13036228	E	0.45	12732472	12777348	44876	45	WP
18	BARC_1.01_Gm18_18659838_G_A	18414029	E	4.39	18405147	18441477	36330	36	WE
18	BARC_1.01_Gm18_18750146_G_A	18504897	E	1.72	18498394	18510800	12406	12	WP
18	BARC_1.01_Gm18_18756063_T_C	18510814	E	3.22	18504897	18514151	9254	9	WE
18	BARC_1.01_Gm18_19281134_A_G	19032256	E	0.31	19023402	19068914	45512	46	WE
18	BARC_1.01_Gm18_19495898_C_T	19246100	E	0.35	19241180	19264500	23320	23	WE
18	BARC_1.01_Gm18_20762827_G_A	20509056	E	1.6	20506457	20516600	10143	10	WE
18	BARC_1.01_Gm18_21761998_T_C	21500998	H	0.54	21416584	21629100	212516	213	WE
18	BARC_1.01_Gm18_23639585_C_T	23404051	H	0.45	23305096	23435621	130525	131	WE
18	BARC_1.01_Gm18_36963397_T_C	34172868	H	0.01	34124580	34206600	82020	82	WE
18	BARC_1.01_Gm18_45964017_A_G	41847559	H	1.26	41820094	41887100	67006	67	WE	Y
18	BARC_1.01_Gm18_45964017_A_G	41847559	H	0.58	41758469	41887100	128631	129	WP	Y
18	BARC_1.01_Gm18_47267460_T_C	42977225	H	0.07	42972420	43030373	57953	58	WP
18	BARC_1.01_Gm18_47320608_T_C	43030373	H	0.56	42977225	43040405	63180	63	WE
18	BARC_1.01_Gm18_47667763_C_T	43392438	E	0.49	43389524	43396000	6476	6	WE
18	BARC_1.01_Gm18_47918330_A_G	43642419	E	1.35	43639572	43649300	9728	10	WP
18	BARC_1.01_Gm18_48838960_A_G	44565852	E	3.67	44546347	44576600	30253	30	WE
18	BARC_1.01_Gm18_49260482_G_T	44999677	E	0.6	44997622	45006070	8448	8	WE
18	BARC_1.01_Gm18_49318313_G_A	45057508	E	0.28	45037949	45065500	27551	28	WP
18	BARC_1.01_Gm18_53467861_A_G	49196083	E	7.46	49188573	49232748	44175	44	WE
18	BARC_1.01_Gm18_58359642_G_A	54088048	E	5.34	54058247	54105169	46922	47	WP
18	BARC_1.01_Gm18_60228481_T_C	55947817	E	-1.36	55927574	55962024	34450	34	WE
19	BARC_1.01_Gm19_1333661_A_G	1370347	E	7	1333269	1368200	34931	35	WP
19	BARC_1.01_Gm19_16558264_A_G	13477568	H	0.55	13445311	13584792	139481	139	WP
19	BARC_1.01_Gm19_13006688_C_T	14467539	H	0.41	14577121	14625738	48617	49	WP
19	BARC_1.01_Gm19_20301106_C_T	17600167	H	0.01	17508663	17676000	167337	167	WP
19	BARC_1.01_Gm19_20815472_A_G	18115219	H	0.02	17967897	18184700	216803	217	WP
19	BARC_1.01_Gm19_21078121_T_C	18377813	H	0.01	18341588	18401100	59512	60	WE
19	BARC_1.01_Gm19_25166734_G_T	18881673	H	0.13	18782154	18922265	140111	140	WP
19	BARC_1.01_Gm19_15705273_G_A	20875571	H	1.34	20820162	20997553	177391	177	WP
19	BARC_1.01_Gm19_14067015_C_T	22530032	H	0.34	22483199	22744990	261791	262	WP
19	BARC_1.01_Gm19_27359668_G_A	27512720	H	2.98	27465974	27564935	98961	99	WP
19	BARC_1.01_Gm19_31017238_T_C	31162675	H	0.29	31136207	31191000	54793	55	WE
19	BARC_1.01_Gm19_32063154_T_C	32230313	H	1.97	32205117	32245731	40614	41	WP
19	BARC_1.01_Gm19_32237517_T_C	32395097	H	5.21	32388093	32426041	37948	38	WP
19	BARC_1.01_Gm19_32461650_G_A	32622475	H	0.93	32619847	32691844	71997	72	WP
19	BARC_1.01_Gm19_32759212_A_G	32920219	H	2.98	32908945	33012926	103981	104	WP
19	BARC_1.01_Gm19_32935261_G_A	33096162	H	2.56	33084650	33110982	26332	26	WP
19	BARC_1.01_Gm19_33022219_T_G	33183120	H	3.61	33185605	33265960	80355	80	WP
19	BARC_1.01_Gm19_33238527_T_C	33403695	H	0.36	33392951	33516982	124031	124	WP
19	BARC_1.01_Gm19_33424331_A_G	33592082	H	1.31	33580903	33599532	18629	19	WP
19	BARC_1.01_Gm19_33524856_C_T	33692234	H	15.82	33520054	33692881	172827	173	WP
19	BARC_1.01_Gm19_33586981_A_G	33754359	H	1.44	33745325	33757606	12281	12	WP
19	BARC_1.01_Gm19_33732838_A_G	33900912	H	2.46	33850534	33931387	80853	81	WP
19	BARC_1.01_Gm19_33852390_A_C	34020417	H	17.49	34004422	34023570	19148	19	WP
19	BARC_1.01_Gm19_35654277_G_A	35841136	E	2.22	35827983	35841800	13817	14	WE
19	BARC_1.01_Gm19_35766244_T_C	35953217	E	3.37	35936850	35957191	20341	20	WP
19	BARC_1.01_Gm19_35849273_T_C	36029924	E	0.18	36019859	36036133	16274	16	WP
19	BARC_1.01_Gm19_35958208_A_C	36138842	E	8.59	36132003	36140800	8797	9	WP
19	BARC_1.01_Gm19_37702930_T_G	37913443	E	13.92	37906848	37938780	31932	32	WE
19	BARC_1.01_Gm19_37730447_G_T	37940960	E	7.32	37938780	37942600	3820	4	WP
19	BARC_1.01_Gm19_48054733_G_A	48176686	E	11.62	48171392	48180446	9054	9	WP
19	BARC_1.01_Gm19_48107469_A_C	48229422	E	7.89	48233872	48240226	6354	6	WP
20	BARC_1.01_Gm20_2070221_A_G	2064115	E	14.07	2053056	2100025	46969	47	WP
20	BARC_1.01_Gm20_2114709_G_A	2108603	E	16.98	2100025	2148735	48710	49	WE
20	BARC_1.01_Gm20_2372509_T_C	2366403	E	6.37	2363178	2383582	20404	20	WE
20	BARC_1.01_Gm20_24411884_C_T	25557530	H	1.06	25530401	25757331	226930	227	WE
20	BARC_1.01_Gm20_25017687_T_C	26168511	H	0.04	26144627	26303866	159239	159	WP
20	BARC_1.01_Gm20_25207060_A_G	26357806	H	0.66	26329485	26391000	61515	62	WE
20	BARC_1.01_Gm20_25875788_C_A	27044142	H	0.07	27003769	27120000	116231	116	WE
20	BARC_1.01_Gm20_25992844_A_G	27161198	H	0.01	27119956	27341272	221316	221	WP
20	BARC_1.01_Gm20_26458061_T_C	27619589	H	0.11	27595207	27768800	173593	174	WP
20	BARC_1.01_Gm20_40618399_T_C	41735891	E	7.86	41701473	41746258	44785	45	WE
20	BARC_1.01_Gm20_41339517_A_G	42456506	E	6.95	42435291	42473531	38240	38	WE	Y
20	BARC_1.01_Gm20_41339517_A_G	42456506	E	9.08	42428286	42473531	45245	45	WP	Y
20	BARC_1.01_Gm20_45234159_G_A	46362608	E	5.32	46290040	46317526	27486	27	WP
20	BARC_1.01_Gm20_45308766_G_A	46437213	E	5.46	46390309	46438247	47938	48	WE
20	BARC_1.01_Gm20_45327121_C_A	46455568	E	6.23	46437213	46467992	30779	31	WP
20	BARC_1.01_Gm20_45428028_G_A	46556257	E	4.99	46549921	46576000	26079	26	WE
20	BARC_1.01_Gm20_45709275_G_A	46837231	E	3.87	46832065	46851986	19921	20	WP
20	BARC_1.01_Gm20_45724030_T_C	46851986	E	3.65	46837231	46868741	31510	32	WE
20	BARC_1.01_Gm20_45840631_T_C	46968588	E	5.76	46965076	46983398	18322	18	WE
20	BARC_1.01_Gm20_46159801_G_T	47292145	E	8.88	47276360	47319226	42866	43	WE
20	BARC_1.01_Gm20_46504791_G_T	47637558	E	3.67	47619812	47642400	22588	23	WE
